# Identification of *cis* elements for spatio-temporal control of DNA replication

**DOI:** 10.1101/285650

**Authors:** Jiao Sima, Abhijit Chakraborty, Vishnu Dileep, Marco Michalski, Juan Carlos Rivera-Mulia, Claudia Trevilla-Garcia, Kyle N. Klein, Daniel Bartlett, Brian K. Washburn, Michelle T. Paulsen, Daniel Vera, Elphège P. Nora, Katerina Kraft, Stefan Mundlos, Benoit G. Bruneau, Mats Ljungman, Peter Fraser, Ferhat Ay, David M. Gilbert

## Abstract

The temporal order of DNA replication (replication timing, RT) is highly coupled with genome architecture, but *cis*-elements regulating spatio-temporal control of replication have remained elusive. We performed an extensive series of CRISPR mediated deletions and inversions and high-resolution capture Hi-C of a pluripotency associated domain (DppA2/4) in mouse embryonic stem cells. Whereas CTCF mediated loops and chromatin domain boundaries were dispensable, deletion of three intra-domain prominent CTCF-independent 3D contact sites caused a domain-wide delay in RT, shift in sub-nuclear chromatin compartment and loss of transcriptional activity, These “early replication control elements” (ERCEs) display prominent chromatin features resembling enhancers/promoters and individual and pair-wise deletions of the ERCEs confirmed their partial redundancy and interdependency in controlling domain-wide RT and transcription. Our results demonstrate that discrete *cis*-regulatory elements mediate domain-wide RT, chromatin compartmentalization, and transcription, representing a major advance in dissecting the relationship between genome structure and function.

**Highlights:**

- *cis*-elements (ERCEs) regulate large scale chromosome structure and function
- Multiple ERCEs cooperatively control domain-wide replication
- ERCEs harbor prominent active chromatin features and form CTCF-independent loops
- ERCEs enable genetic dissection of large-scale chromosome structure-function.
