## Supplementary Materials for "Identification of *cis* elements for spatio-temporal control of DNA replication"

### Sheet: allDelpos_Suppl.Table_mm10_3-8-
Row	Profile_No.	Sample_Name	Clone_No.	Tech_Replicate	Cell_Line	HOMOorHETERO	Allele	Genotype	Del1_Start	Del1_End	Del2_Start	Del2_End	Del3_Start	Del3_End
1	1	F121-9.ESC			CAST/129		129/svim	WT
2							CAST/Ei	WT
3	2	F121-9.NPC			CAST/129		129/svim	WT
4							CAST/Ei	WT
5	3	2kdel	36		46C	Homozygous		del	48234325	48235964
6	4	45kdel	H10		46C	Homozygous		del	48190131	48235964
7	5	350kdel	D2		46C	Homozygous		del	47900059	48235964
8	6	500kdel	55		46C	Heterozygous		del/WT	47712071	48235964
9	7	30kdel.B11	B11		CAST/129		129/svim	del	48665576	48695490
10							CAST/Ei	WT
11	8	30kdel.C2	C2		CAST/129		129/svim	del	48665576	48695490
12							CAST/Ei	WT
13	9	45kinv.rep1	F9		46C	Homozygous		del	48190131	48235964
14	10	45kinv.rep2	F9		46C	Homozygous		del	48190131	48235964
15	11	350kinv	B3		46C	Homozygous		del	47900059	48235964
16	12	435kdel.B8	B8		CAST/129		129/svim	del	47900079	48336437
17							CAST/Ei	WT
18	13	435kdel	1		46C	Homozygous		del	47900059	48336419
19	14	145kdel.G5	G5		CAST/129		129/svim	del	48190129	48336437
20							CAST/Ei	WT
21	15	145k.30kdel.A3	A3		CAST/129		129/svim	del	48190129	48336437	48665576	48695490
22							CAST/Ei	WT
23	16	145k.30kdel.E12	E12		CAST/129		129/svim	del	48190129	48336437	48665576	48695490
24							CAST/Ei	WT
25	17	680kdel.79	79		CAST/129		CAST/Ei	del	47900079	48581357
26							129/svim	WT
27	18	680kdel	13		46C	Heterozygous		del/WT	47900059	48581356
28	19	680kdel	16		46C	Heterozygous		del/WT	47900059	48581356
29	20	345kdel	3.4.11		46C	Homozygous		del	48235964	48581356
30	21	100kdel	2		46C	Homozygous		del	48235964	48336419
31	22	100kdel.B6	B6		CAST/129		129/svim	del	48235965	48336454
32							CAST/Ei	WT
33	23	100kdel.C3.rep1	C3	rep1	CAST/129		129/svim	del	48235966	48336426
34							CAST/Ei	WT
35	24	100kdel.C3.rep2		rep2	CAST/129		129/svim	del	48235966	48336426
36							CAST/Ei	WT
37	25	100kdel.C6	C6		v6.5 (129/C57BL)		129/svim	del	48235966	48336426
38							CAST/Ei	WT
39	26	100kdel.C3.NPC	C3		CAST/129		129/svim	del	48235966	48336426
40							CAST/Ei	WT
41	27	245kdel.F9	F9		CAST/129		129/svim	del	48336437	48581357
42							CAST/Ei	WT
43	28	245kdel	25		46C	Homozygous		del	48336437	48581357
44	29	245kdel	28		46C	Homozygous		del	48336437	48581357
45	30	680kinv.80	80		CAST/129		CAST/Ei	inv	47900079	48581357
46							129/svim	WT
47	31	680kinv.B10	B10		CAST/129		129/svim	inv	47900079	48581357
48							CAST/Ei	WT
49	32	680kinv.C5	C5		CAST/129		129/svim	inv	47900079	48581357
50							CAST/Ei	WT
51	33	435k.inv.C5			CAST/129		129/svim	inv	47900079	48336437
52							CAST/Ei	WT
53	34	435kinv.A4	A4		v6.5 (129/C57BL)		CAST/Ei	inv	47900079	48336437
54							129/svim	WT
55	35	29kdel.D8	D8		CAST/129		129/svim	del	48235963	48264883
56							CAST/Ei	WT
57	36	18kdel.D6	D6		CAST/129		129/svim	del	48264883	48284136
58							CAST/Ei	WT
59	37	18kdel.E12	E12		CAST/129		129/svim	del	48264883	48284136
60							CAST/Ei	WT
61	38	18kdel.H5	D6		v6.5 (129/C57BL)		129/svim	del	48264883	48284136
62							CAST/Ei	WT
63	39	14kdel.D11	D11		CAST/129		129/svim	del	48264884	48280115
64							CAST/Ei	WT
65	40	4kdel.C6.rep1	C6		CAST/129		129/svim	del	48280115	48284009
66							CAST/Ei	WT
67	41	4kdel.C6.rep2			CAST/129		129/svim	del	48280115	48284009
68							CAST/Ei	WT
69	42	4k.del.G4	G		CAST/129		129/svim	del	48280115	48284009
70							CAST/Ei	del	48308399	48311882
71	43	28.5kdel.A10.rep1	A10	rep1	CAST/129		129/svim	del	48284012	48311882
72							CAST/Ei	WT
73	44	28.5kdel.A10.rep2		rep2	CAST/129		129/svim	del	48284012	48311882
74							CAST/Ei	WT
75	45	28kdel.9	9		CAST/129		129/svim	del	48308399	48336437
76							CAST/Ei	WT
77	46	28.5kinv.B7.rep1	B7	rep1	CAST/129		129/svim	inv	48284012	48311882
78							CAST/Ei	WT
79	47	28.5kInv.B7.rep2		rep2	CAST/129		129/svim	inv	48284012	48311882
80							CAST/Ei	WT
81	48	24.5kinv.3	3		CAST/129		129/svim	inv	48311882	48336437
82							CAST/Ei	WT
83	49	abc.del.A6.rep1	A6	rep1	CAST/129		129/svim	del	48308399	48311882	48396806	48443062	48581359	48620367
84							CAST/Ei	WT
85	50	abc.del.A6.rep2		rep2	CAST/129		129/svim	del	48308399	48311882	48396806	48443062	48581359	48620367
86							CAST/Ei	WT
87	51	abc.del.E2	E2		CAST/129		129/svim	del	48308399	48311882	48396806	48443062	48581359	48620367
88							CAST/Ei	WT
89	52	a.del.53	53	rep1	CAST/129		CAST/Ei	del	48308399	48311882
90							129/svim	WT
91	53	a.del.53.rep2		rep2	CAST/129		CAST/Ei	del	48308399	48311882
92							129/svim	WT
93	54	b.del.D10	D10		CAST/129		129/svim	del	48396806	48443062
94							CAST/Ei	WT
95	55	b.del.D6	D6		CAST/129		129/svim	del	48396806	48443070
96							CAST/Ei	WT
97	56	c.del.A12	A12		CAST/129		129/svim	del	48581359	48620367
98							CAST/Ei	WT
99	57	c.del.B11	B11		CAST/129		129/svim	del	48581359	48620367
100							CAST/Ei	WT
101	58	c.del.C6	C6		CAST/129		129/svim	del	48581359	48620367
102							CAST/Ei	del	48308399	48311882
103	59	c.del.C9	C9		CAST/129		129/svim	del	48581359	48620367
104							CAST/Ei	del	48308399	48311882
105	60	ab.del.D10	D10		CAST/129		129/svim	del	48308399	48311882	48396806	48443062
106							CAST/Ei	WT
107	61	ab.del.D12	D12		CAST/129		129/svim	del	48308399	48311882	48396806	48443062
108							CAST/Ei	WT
109	62	ac.del.E4.rep1	E4	rep1	CAST/129		129/svim	del	48308399	48311882	48581359	48620367
110							CAST/Ei	WT
111	63	ac.del.E4.rep2		rep2	CAST/129		129/svim	del	48308399	48311882	48581359	48620367
112							CAST/Ei	WT
113	64	bc.del.B3	B3		CAST/129		129/svim	del	48396806	48443062	48581359	48620367
114							CAST/Ei	WT
115	65	4k.b.del.B1	B1		CAST/129		129/svim	del	48280115	48284009	48396806	48443062
116							CAST/Ei	del	48308399	48311882
117	66	4k.b.del.B4	B4		CAST/129		129/svim	del	48280115	48284009	48396806	48443062
118							CAST/Ei	del	48308399	48311882
119	67	4k.b.c.del.G12	G12		CAST/129		129/svim	del	48280115	48284009	48396806	48443062	48581359	48620367
120							CAST/Ei	del	48308399	48311882
