## Supplementary Materials for "Identification of *cis* elements for spatio-temporal control of DNA replication"

### Sheet: S.Table2. CRISPR gRNA primers
Primer Name	Primer Sequences
Dppa1.1	CACCGGGGTGGTCCTCGCAATGCG
Dppa1.2	AAACCGCATTGCGAGGACCACCCC
Dppa2.1	CACCGGGCAGGTCCTCGCATTGCG
Dppa2.2	AAACCGCAATGCGAGGACCTGCCC
Dppa3.1	CACCGGAGGTACAATTGCCGTACC
Dppa3.2	AAACGGTACGGCAATTGTACCTCC
Dppa4.1	CACCGGCTTTTGGATGGATCTCGT
Dppa4.2	AAACACGAGATCCATCCAAAAGCC
Dppa5.1	CACCGTTAAAAAGTATCTTTGCGG
Dppa5.2	AAACCCGCAAAGATACTTTTTAAC
Dppa-HA-1.1	CACCGGTCTCCCAAGCCCCAAGTT
Dppa-HA-1.2	AAACAACTTGGGGCTTGGGAGACC
Dppa-HA-2.1	CACCGGAACTAGTATATGGTTGCT
Dppa-HA-2.2	AAACAGCAACCATATACTAGTTCC
Dppa-HA-3.1	CACCGTGAACTAGTATATGGTTGC
Dppa-HA-3.2	AAACGCAACCATATACTAGTTCAC
Dppa-L3-1.1	CACCGTTCCCTTTGTAAGCCAGTT
Dppa-L3-1.2	AAACAACTGGCTTACAAAGGGAAC
Dppa-L3-2.1	CACCGACCACTGCTGTCTGTTCAT
Dppa-L3-2.2	AAACATGAACAGACAGCAGTGGTC
Dppa-L4-1.1	CACCGCATTTGTCCTCCCATGGGC
Dppa-L4-1.2	AAACGCCCATGGGAGGACAAATGC
Dppa-L4-2.1	CACCGTCTGACTCCTGCCCATGGG
Dppa-L4-2.2	AAACCCCATGGGCAGGAGTCAGAC
Dppa-L4-3.1	CACCGAAGTCAAGAAGCCTCCATT
Dppa-L4-3.2	AAACAATGGAGGCTTCTTGACTTC
Dppa-LA-1.1	CACCGTCATTTGCAATACAAGCCA
Dppa-LA-1.2	AAACTGGCTTGTATTGCAAATGAC
Dppa-LA-2.1	CACCGCGCAGTGCTATTCCAGAGG
Dppa-LA-2.2	AAACCCTCTGGAATAGCACTGCGC
Dppa-LA-3.1	CACCGATTCGCAGTGCTATTCCAG
Dppa-LA-3.2	AAACCTGGAATAGCACTGCGAATC
8-1.1	CACCGTGTAAGGGTAGGATACGGT
8-1.2	AAACACCGTATCCTACCCTTACAC
8-2.1	CACCGCCTACCCTTACACATGTTG
8-2.2	AAACCAACATGTGTAAGGGTAGGC
8-3.1	CACCGGTAACTGATTCAAGTCGCC
8-3.2	AAACGGCGACTTGAATCAGTTACC
8-4.1	CACCGACACCTACGCTAGAGCCTC
8-4.2	AAACGAGGCTCTAGCGTAGGTGTC
7-1.1	CACCGGATCTTGAGCTGCGTAAAA
7-1.2	AAACTTTTACGCAGCTCAAGATCC
7-2.1	CACCGCATACTCAACTTATGCATT
7-2.2	AAACAATGCATAAGTTGAGTATGC
7-3.1	CACCGAGAAATCCTCTATTCCTGC
7-3.2	AAACGCAGGAATAGAGGATTTCTC
4-1.1	CACCGACTACAATCACCACTCGTT
4-1.2	AAACAACGAGTGGTGATTGTAGTC
4-2.1	CACCGCTACAATCACCACTCGTTT
4-2.2	AAACAAACGAGTGGTGATTGTAGC
4-3.1	CACCGCCAAGAGGCAACGGCCCCA
4-3.2	AAACTGGGGCCGTTGCCTCTTGGC
4-4.1	CACCGGTGAACTGCTAACAGTGTG
4-4.2	AAACCACACTGTTAGCAGTTCACC
3-1.1	CACCGGTTTCAACGTGAAAGTGTC
3-1.2	AAACGACACTTTCACGTTGAAACC
3-2.1	CACCGGGCAAGGGCACACAACCTC
3-2.2	AAACGAGGTTGTGTGCCCTTGCCC
3-3.1	CACCGGGGGCTCTATTTACATCCC
3-3.2	AAACGGGATGTAAATAGAGCCCCC
6-1.1	CACCGACTTAAAACTCTCGGATAA
6-1.2	AAACTTATCCGAGAGTTTTAAGTC
6-2.1	CACCGTGCTTTTCCGAAAGAGTTG
6-2.2	AAACCAACTCTTTCGGAAAAGCAC
6-3.1	CACCGGATTGGAATCGCTCCTAAA
6-3.2	AAACTTTAGGAGCGATTCCAATCC
6-4.1	CACCGTCAACAGCTATTCATACCG
6-4.2	AAACCGGTATGAATAGCTGTTGAC
6-5.1	CACCGTGGTGAGATATGCCCGGTG
6-5.2	AAACCACCGGGCATATCTCACCAC
9-1.1	CACCGTGAGGTAAATCGATCGTCA
9-1.2	AAACTGACGATCGATTTACCTCAC
9-2.1	CACCGTCAACTGCGTGTGCGCACA
9-2.2	AAACTGTGCGCACACGCAGTTGAC
9-3.1	CACCGTGTCAGATCTTGTTACGGA
9-3.2	AAACTCCGTAACAAGATCTGACAC
sp300R 2.1	CACCGTGCACCTTTAACCAGCTGC
sp300R 2.2	AAACGCAGCTGGTTAAAGGTGCAC
sp300L 1.1	CACCGGGTTAATGTGACTGGGCAG
sp300L 1.2	AAACCTGCCCAGTCACATTAACCC
sp300L 2.1	CACCGCTGTGTATTCTCGGCTGATC
sp300L 2.2	AAACGATCAGCCGAGAATACACAGC
sp300L 3.1	CACCGCCAGAGCATCGAGCAACCTT
sp300L 3.2	AAACAAGGTTGCTCGATGCTCTGGC
SDppaPR1.1	CACCGTCGCGCAAGGCCACTTCGAG
SDppaPR1.2	AAACCTCGAAGTGGCCTTGCGCGAC
SDppaPR2.1	CACCGTTTATCCCGGGACCAGCTAC
SDppaPR2.2	AAACGTAGCTGGTCCCGGGATAAAC
S28k1.1	CACCGAACAATGGAAATGTCGTAAG
S28k1.2	AAACCTTACGACATTTCCATTGTTC
S28k2.1	CACCGTAAGGATCCAAGCATTGGGG
S28k2.2	AAACCCCCAATGCTTGGATCCTTAC
S43k1.1	CACCGTAAATCAATGGTTAGGGGTC
S43k1.2	AAACGACCCCTAACCATTGATTTAC
S43k2.1	CACCGAAATAGGACGGTCAAACTGA
S43k2.2	AAACTCAGTTTGACCGTCCTATTTC
S43k3.1	CACCGTATATGTGATGTAGTCTCA
S43k3.2	AAACTGAGACTACATCACATATAC
CL1.1	CACCGCAGTGAGAACAAGTGTTGTT
CL1.2	AAACAACAACACTTGTTCTCACTGC
CL2.1	CACCGTACCTAAAGATACCCTCATC
CL2.2	AAACGATGAGGGTATCTTTAGGTAC
CR1.1	CACCGGCGTCAGATCTCTTATGGA
CR1.2	AAACTCCATAAGAGATCTGACGCCC
CR2.1	CACCGTCACATATTTCTTCGAACA
CR2.2	AAACTGTTCGAAGAAATATGTGACC
CR3.1	CACCGCATTACCATTTTGAAACCGA
CR3.1	AAACTCGGTTTCAAAATGGTAATGC
4PL1.1	CACCGCGCTCCATCATACTAGCTAC
4PL1.2	AAACGTAGCTAGTATGATGGAGCGC
4PL2.1	CACCGCTACACTTGCCACCTCATAG
4PL2.2	AAACCTATGAGGTGGCAAGTGTAGC
4PL3.1	CACCGTAATAAAATTCCGTCGCTGT
4PL3.2	AAACACAGCGACGGAATTTTATTAC
4gene2.1	CACCGTCCTACGGAAATCTACATGC
4gene2.2	AAACGCATGTAGATTTCCGTAGGAC
4gene3.1	CACCGAATCTTAAAAAATTTTCGCT
4gene3.2	AAACAGCGAAAATTTTTTAAGATTC
DPPA11-1.1	CACCGCTCCATCTCGGTTGCCGTAG
DPPA11-1.2	AAACCTACGGCAACCGAGATGGAGC
DPPA11-2.1	CACCGAAACTTCACAAGCCGGGCGG
DPPA11-2.2	AAACCCGCCCGGCTTGTGAAGTTTC
DPPA11-3.1	CACCGCTGGATGTTTGACACCAACC
DPPA11-3.2	AAACGGTTGGTGTCAAACATCCAGC
L4.1	CACCGAAACTGCCGGAAATCGTCG
L4.2	AAACCGACGATTTCCGGCAGTTTC
L5.1	CACCGACGTTGATCGGCACGTAAG
L5.2	AAACCTTACGTGCCGATCAACGTC
L6.1	CACCGATGCGGATCTCTACGATAAT
L6.2	AAACATTATCGTAGAGATCCGCATC
R5-1.1	CACCGCGACAACTCAATCGACAGC
R5-1.2	AAACGCTGTCGATTGAGTTGTCGC
R5-2.1	CACCGTCTCAGCGTATGGTTGTCGC
R5-2.2	AAACGCGACAACCATACGCTGAGAC
R6.1	CACCGAGAGGCACCTGTCGCCAGGT
R6.2	AAACACCTGGCGACAGGTGCCTCTC
R7.1	CACCGCGGCGCAGCTATTTACCCGC
R7.2	AAACGCGGGTAAATAGCTGCGCCGC
R8.1	CACCGCGTCAGTGCGTCCGTCGCGC
R8.2	AAACGCGCGACGGACGCACTGACGC
4PL4.1.1	CACCGAACAGTGTTAGATCACGTGC
4PL4.1.2	AAACGCACGTGATCTAACACTGTTC
4PL5.1	CACCGGATAGGTGGGTATTTCACA
4PL5.2	AAACTGTGAAATACCCACCTATCCC
4PL6.1	CACCGTTTCTCACAGCCGAACTCGT
4PL6.2	AAACACGAGTTCGGCTGTGAGAAAC
4PL7.1	CACCGCTTATTTATTTAGCCATGCG
4PL7.2	AAACCGCATGGCTAAATAAATAAGC
Dppa10.1.1	CACCGAGACTGCATATGGAATTTCG
Dppa10.1.2	AAACCGAAATTCCATATGCAGTCTC
Dppa10.3.1	CACCGTCAGAGACGGAATCGCATCA
Dppa10.3.2	AAACTGATGCGATTCCGTCTCTGAC
DppA12-1.1	CACCGCACGTACACAGCTGCGGTAG
DppA12-1.2	AAACCTACCGCAGCTGTGTACGTGC
DppA12-2.1	CACCGAATTGTTAGAGGGCAATCAT
DppA12-2.2	AAACATGATTGCCCTCTAACAATTC
DppA13.1.1	CACCGGAAGATATCCACCTATTCG
DppA13.1.2	AAACCGAATAGGTGGATATCTTCC
DppA13.3.1	CACCGCCAACATAAGCAGCGGGTCA
DppA13.3.2	AAACTGACCCGCTGCTTATGTTGGC
