## Supplementary Materials for "Identification of *cis* elements for spatio-temporal control of DNA replication"

### Sheet: S.Table3. Screening primers 
Primer Name	Primer Sequences
Dppa-HA-F1	ACCTCTAAGCCCAGGACTCAA
Dppa-HA-F2	AGCCCAGGACTCAAGGGTAG
Dppa-HA-F3	GGTAACCAGGCAGTTCCTCTC
Dppa-HA-F4	CCAAAAGCTTGAACTCCTGGC
Dppa-HA-R1	TGGGGCCAGAGATTGATGTTAG
Dppa-HA-R2	ACATGGGGCCAGAGATTGAT
Dppa-HA-R3	TTAGACAGTTGGGTGAGCGAG
Dppa-HA-R4	GTTTTAGACAGTTGGGTGAGCG
Dppa L3 R1	TACACCCCACCTCTTCTCGTG
Dppa L4 F1	TCTGGCCTTAGCAGGCATC
Dppa L4 R1	ATGAGCACCTTTCCCAGCTAC
Dppa LA F1	AGCACTTGCGTCTCAACTCA
Dppa LA R1	GTTCTCCTGTCAGTGCGTGA
nDppa4 F1	AGGTGGAATGGAATGCTGGAT
nDppa4 F2	TGAGAACAGGACCAAGGATGG
nDppa4 F3	GGTAACCCAAACGAGTGGTGA
nDppa4 R1	CTCCCTTAGGCCTCATCCCA
nDppa4 R2	GCTGTGAACCACCAGTCACA
nDppa4 R3	CTCTCCCCAAGAGGCAACG
nDppa4 R4	GAAGATTTGGCCCGCATTTGT
nDppa3 F1	GTGCTCTTCCTCTAACCCCA
nDppa3 F2	CACAGTGTGAAAGGCCTCCT
nDppa3 R1	TCTGCATATGGCAAGGGCAC
nDppa3 R2	GCCTCCTGAAGCCTTAGCAT
nDppa3 R3	AGTCACAAAGTGCCACCACA
nDppa7 F1	CCCAACATTTGGGAGGCTAATTG
nDppa7 F2	GAGGCTAATTGGACAAGGAGT
nDppa7 F3	CGGGAAAGAGAGTGCTTTTGC
nDppa7 R1	CTAGTCAATCACTGTACTGGGAAA
nDppa7 R2	TGCAGCTATCCTGAGCTACC
nDppa8 F1	CGTATCCTACCGTATCCTACCCTTA
nDppa8 F2	CACCCACTGAACCACCTCAC
nDppa8 R1	CAGGTACCTTCATGGCCACC
nDppa8 R2	CTCAGCAAAGACACCTACGCTA
nDppa8 R3	TTTCAGTGACCAACCGATGTGA
Dppa1 For	GTTGGTAATCAGCGCGTCCT
Dppa1 Rev	CCAGGATGGCACTTTTGAGC
Dppa3 For	CCTACCAGGCACAAAGTCCT
Dppa3 Rev	ACTTGCAGCAGAGCACTCAT
Dppa5 For	ACTTGCACTGGCCCAAAGAT
Dppa5 Rev	ACGGATACGAGCCATCACAC
nDppa6 F1	CTGGTCTGTCACTTCTTCCCC
nDppa6 F2	AAGAAGGGACAGAGGATGCC
nDppa6 F3	TACCTTCTCTGGGGAAGCCT
nDppa6 R1	GGGCTTCAGGGCAAATAGGA
nDppa6 R2	CAGCACTTGAGCAGAAGCAC
nDppa6 R3	AGTCCTTGTTCAGGCTCTGC
nDppa6 F4	TGACGATACTCCAGATAGGGGT
nDppa6 R4	TTCAAAGAGTGTGGCTTGTGGA
nDppa6 F5	GGGACTCATTCAGAGCCTGG
nDppa6 R5	AGCTTCTCCACCTAAGGGCT
nDppa9 F1	AAAAGCAATGAGGTTGAAGCA
nDppa9 R1	TTTTGGGGTTGTTGTTGTTG
nDppa9 F2	TCTTATGGTCCTTGCAGCACT
nDppa9 R2	TTGATTGCATGATGGTCTCC
nDppa9 F3	CGAAGGTTCTGGGTTCAAAT
nDppa9 R3	CCTGGGTGATGTAAGGATGG
nDppa9 R4	AAAGGCTCTGCTTAGCTCTGTC
nDppa9 R5	CAGTCAAGCTAGGTGTCCAGAT
nDppa9 F4	GATGAGTTGAATGGAGCTGA
sp300R F1	GTGGTGTGTGGTCTAAGGTTGA
sp300R R1	AACTTCTGCCTAGCTGTGGG
sp300R F2	ACTGATCCACAGTAGTATGACTTTT
sp300R R2	GGCTAGCGTGGCATACCTTT
sp300L F1	GGTGGCCCAGAAAAGTGTCA
sp300L F2	ACAGCTTTAATGTTATACACCTGGC
sp300L R1	CACACGTTTAAGCTCGGTGC
SDppaPR F1	TTGGAGAAGAGAAGAATGAGCGT
SDppaPR F2	CCGCTCGAAGTGGCCTTG
SDppaPR R1	TTTGGGTTAAGCCCTCGGGT
SDppaPR R2	AGATGAAAATGGCTGGCGGTT
S28k F1	AGGCAGAGGCAAGTGGATTT
S28k R1	TCCTCCTTTGAGAGAGGGTCT
S28k R2	CTCCTCCCCTTCCTGCCC
S43k F1	AGATTCATGAGTGCCCATTCAAA
S43k F2	TTGCTCCAGTTGGCCTAATAA
S43k R1	CCATGAGATCAGATAAGGGTGTTTA
S43k R2	GGTCCACATGAAGAAAATGATACA
nDppa8 F3	AGATGGGCTGCCAGACTTTA
nDppa8 F4	ATATCAGAACCGCTTGCAGG
nDppa8 F5	GCTTTGTGGAATAAGCCGTATC
CL F1	AAGATTTTCAGAGCCAGGCAT
CL F2	GAGGCCAATGCAAGGGGAATTA
CL R1	GACTGCGCTACCGAAGTAGG
CL R2	GTGTGGAGAGGTGAGGTATGC
CR F1	TGGTGATGCTTCTGTCCCAG
CR F2	TCCTGGTCCCTATGTTTTATAGC
CR R1	TGCCACTTTCCAATCTTCCC
CR R2	CCTTCCTAGACGCTGCACTG
4PL F1	TCTGGTGCATCTGAAGACAGT
4PL F2	TAGCCCTGACTCTCCTGGAA
4PL R1	CACCGAGCCTGGTTCAAAAC
4PL R2	CTCTGTGTAGCCTGCTGTCC
4gene F1	CTGAGTTCCTTCTGCCCCTG
4gene F2	ATGTGCTCTCGGTGTGATGG
4gene R1	CCACTGTTGGACGGTTAGTG
4gene R2	AAGCCATTCCCACTAACATGAC
BACL F1	CGCAAGATGTGGCGTGTTAC
BACL F2	ATGGACAACTTCTTCGCCCC
BACR R1	CCTCACATTGCCAAAAGACGG
BACR R2	AATTGGCCGCCCTAGTAACG
4PL F3	GCTACAGAGATAAGAGTGCTGG
4PL F4	CTACAGAGATAAGAGTGCTGGG
4PL R3	CTGACTGCTAGGATTCAAGGTG
4PL R4	ACTGAGGTCTTCCTGTCTCATC
DPPA11 F1	AGACAGCCTACATGGTGGGA
DPPA11 R1	TACTCATTCATCTGTTAGTGGATGT
DPPA11 F2	GGCATTCACCACCATCAACAG
DPPA11 R2	GTGGTGGCACTTCCCTAAGAT
DPPA11 F3	AACCAAGCCATGCCTCTGAA
DPPA11 R3	TTACACGTCCCACGCACAA
R8 R1	TTGGGAATCCCCGAACATCG
R8 F1	CCGATCTTAGCCAGACGAGC
R7 R1	CGATTCCTTGCGGTCCGAAT
R7 F1	AAAAAGCCTGAACTCACCGC
R6 R1	GTAAAGCATGTGCACCGAGG
R6 F1	CCATATTGCCGTCTTTTGGCA
R5-2 R1	CGACTGACGGTCGTAAGCAC
R5-2 F1	GGTCCGGTTCTGCAACCTTTA
R5-1 R1	GTTGCAGAACCGGACCATTC
R5-1 F1	CAAAACGCTGACGGAACAGT
L4 R1	TTTGCCCATGGTGAAAACGG
L4 F1	CACATTCTTGCCCGCCTGAT
L5 R1	CCAGCTGAACGGTCTGGTTAT
L5 F1	CCTTCCTGTGCGACGGTTAC
L6 R1	CGATGCACATGCTGTATGCC
L6 F1	ACGTAACACCGCACGAAGAT
4PL4F1	GAGAAACACTGGTGGCCATTTG
4PL4R1	CCAGCACTCTTATCTCTGTAGCC
4PL5F	AACGAGTTCGGCTGTGAGAAAC
4PL5R	CCAGCACTCTTATCTCTGTAGCCAA
4PL6F	ACAGATAAACACAAAGCCAAGCTG
4PL6R	ATGCCAAGAAACCTGAGCTGTG
4PL7F	GAATGAGATGGGCCAGACACTAC
Dppa10.1F	CCTAGCATGAATGGAGCCTGAA
Dppa10.1R	CACACAAGACACTGAGGAACCA
Dppa10.2F	CTGAACCCTCATCTCCACCATT
Dppa10.2R	CTTGGCTTGTGCTTTGTAGCAG
Dppa10.3F	GGTCAAATCACTCACTTGCTGG
Dppa10.3R	CCAAGGGAAGTCAGAACTGGAA
DppA12-1F	CTCTGCTCTGAAGCAGTTGTCT
DppA12-1R	GTGGCCTGGCTTATAAAGGGTA
DppA12-1F2	CATACACTCCTGATACCGTGCC
DppA12-1R2	GAAGCTATGCAAAGTTCAGGGC
DppA12-3F	GCCAGGCCTTAAGATGACTGTA
DppA12-3R	CTGAACCTGGTCTTGGTTGGAT
DppA12-2F	ACATCCCATAAAGAAGGCACCG
DppA12-2R	CTGCGTCACAGTCAAGGTTT
DppA12-2F2	TCTCCAAGCCTACCACACTACT
DppA12-2R2	TAAGTGGAGAGTGGCCCTACTT
DppA13.1F	CAGACTTGATAGTGTGCAGTCAA
DppA13.2F	AGAGGAGGACGTAGAAAGGCT
DppA13.3F	CCACAACCAGTGCTTATGTAGC
DppA13.1R	GGCACTGCTGAGTCTACGTG
DppA13.2R	ACCTGGAGTGTCTCTTCCCT
DppA13.3R	GCAGTGGAGAATACTGGGGT
